# Charting the landscape of cytoskeletal diversity in microbial eukaryotes

**DOI:** 10.1101/2024.10.18.618984

**Authors:** Felix Mikus, Armando Rubio Ramos, Hiral Shah, Marine Olivetta, Susanne Borgers, Jonas Hellgoth, Clémence Saint-Donat, Margarida Araújo, Chandni Bhickta, Paulina Cherek, Jone Bilbao, Estibalitz Txurruka, Nikolaus Leisch, Yannick Schwab, Filip Husnik, Sergio Seoane, Ian Probert, Paul Guichard, Virginie Hamel, Gautam Dey, Omaya Dudin

## Abstract

Microbial eukaryotes are small and often resistant to standard labelling and imaging techniques, and therefore remain understudied – despite their critical ecological importance - with the exception of a few established models. Here, we use Ultrastructure Expansion Microscopy (U-ExM) to carry out high-resolution volumetric imaging of over 200 cultured planktonic eukaryotes across major lineages. By combining U-ExM with pan- and specific immuno-labelling, we reveal novel microtubule and centrin-containing elements and assign molecular identities to enigmatic cytoskeletal structures observed previously only by electron microscopy. Our investigation represents the first systematic survey of the extensive cytoskeletal diversity on display across the eukaryotic tree, including the major species groups of dinoflagellates, haptophytes, ciliates, euglenids, cryptomonads, and green algae. Our U-ExM approach extends to mixed environmental samples, paving the way for environmental cell biology at ultrastructural resolution and unprecedented scale, a crucial step towards understanding and protecting complex ecosystems in the face of biodiversity loss.
