## Supplementary material for "Charting the landscape of cytoskeletal diversity in microbial eukaryotes": Table S1

### Sheet: Master List
Culture Number	Class	Clade	Clade according figure 1	Species	Expanded? (Yes/No/Some/Partial (e.g. only ˜2x expanded)	Stained?	Stainings used	Notes	Number of images	Microscope	Plankton card
RCC10862	Dinophyceae	SAR	Alveolata	Coolia sp.	No	No	Hoechst, Tub_E7, NHS594		2 20230523	Leica SP8 Upright	No
RCC10886	Dinophyceae	SAR	Alveolata	Heterocapsa pygmaea	No	No	Hoechst, Tub_E7, NHS594		2 20230523	Leica SP8 Upright	No
RCC10896	Dinophyceae	SAR	Alveolata	Amphidinium sp.	No	No	BioTracker NIR, Centrin, Tub_monos, NHS405		2 20240401	Nikon CSU
RCC10924	Dinophyceae	SAR	Alveolata	Pyrocystis sp. (small)	No	No	Hoechst, NHS, Tub_E7		3 20230516
RCC1512	Dinophyceae	SAR	Alveolata	Thoracosphaera heimii	No	No	NHS594, Tub_E7, Hoechst and BioTracker NIR, Centrin, Tub_monos, NHS405		4 20230424, 1 20240401	Nikon CSU
RCC3002	Dinophyceae	SAR	Alveolata	Pelagodinium sp. nov.	No	No	Hoechst, Tub_E7, NHS594		2 20230616	Leica SP8 Upright	No
RCC6336	Colpodellophyceae	SAR	Alveolata	Chromera velia	No	No	Hoechst, nhs, Tub_E7		5 20230815
RCC6604	Dinophyceae	SAR	Alveolata	Suessiales XX	No	No	NHS594, Tub_E7, Hoechst		3 20230424	Nikon CSU
RCC1521	Dinophyceae	SAR	Alveolata	Symbiodinium voratum	Partial	No	Hoechst, Tub_E7, NHS594		2 20230718	Nikon A1	No
RCC6123	Dinophyceae	SAR	Alveolata	Pelagodinium sp. nov.	Partial	No	NHS594, Tub_E7, Hoechst		2 20230424	Nikon CSU
RCC10647	Dinophyceae	SAR	Alveolata	Prorocentrum caudatum	No	Partial	BioTracker NIR, Centrin, Tub_monos, NHS405		2 20240401, 5 20230720	Nikon CSU, Nikon A1	No
RCC6443	Dinophyceae	SAR	Alveolata	Pentapharsodinium tyrrenichum	No	Partial	Hoechst, Tub_E7, NHS594		1 20230423	Leica SP8 Upright	No
BMCC178	Dinophyceae	SAR	Alveolata	Prorocentrum micans	Partial	Partial	NHS647, Centrin, Tub_monos, Hoechst		4 20240202	Nikon CSU	Yes
RCC10636	Dinophyceae	SAR	Alveolata	Prorocentrum redfieldii	Partial	Partial	BioTracker NIR, Centrin, Tub_monos, NHS405		3 20240401, 5 20230720	Nikon CSU, Nikon A1	No
RCC10618	Dinophyceae	SAR	Alveolata	Alexandrium tamarense	Partial (only 1.5x)	Partial	Hoechst, Tub_E7, NHS594		2 20230523, 4 20230531	Leica SP8 Upright	No
RCC10357	Dinophyceae	SAR	Alveolata	Coolia malayensis	Partial (only 2x)	Partial	Hoechst, Tub_E7, NHS594		2 20230423	Leica SP8 Upright	No
RCC10930	Dinophyceae	SAR	Alveolata	Prorocentrum sp.	Some	Partial	BioTracker NIR, Centrin, Tub_monos, NHS405		2 20240401	Nikon CSU
RCC3511	Dinophyceae	SAR	Alveolata	Biecheleriopsis adriatica	some	Partial	BioTracker NIR, Centrin, Tub_monos, NHS405; Hoechst, Tub_E7, NHS594	high autofluorescence, cool chromatin	3 20240401, 20230728, 20230731, 20230829	Nikon CSU, Nikon A1	Yes
BMCC642 - HPF	Dinophyceae	SAR	Alveolata	Coolia	Yes	Partial	NHS647, Centrin, Tub_monos, Hoechst		4 20240209	Nikon CSU
RCC10431	Dinophyceae	SAR	Alveolata	Karlodinium veneficum	Yes	Partial	NHS594, Tub_E7, Hoechst and NHS647, Centrin, Tub_monos, Hoechst and NHS647, mab414, Tub_monos, Hoechst and BioTracker NIR, Centrin, Tub_monos, NHS405		2 20230712, 2 20230712, 5 20231120, 2 20240210, 5 20240401	Nikon CSU, LSM980, Nikon AX-NSPARC	Yes
RCC10956	Dinophyceae	SAR	Alveolata	Ostreopsis sp.	No	Yes	Hoechst, Tub_E7, NHS594		1 20230423	Leica SP8 Upright	No
RCC7050	Dinophyceae	SAR	Alveolata	Amphidinium sp.	No	Yes	Hoechst, Tub_E7, NHS594		3 20230616	Leica SP8 Upright	No
RCC1490	Dinophyceae	SAR	Alveolata	Alexandrium minutum	Partial	Yes	Hoechst, Tub_E7, NHS594		6 202030616	Leica SP8 Upright	No
RCC3384	Dinophyceae	SAR	Alveolata	Brandtodinium nutriculum	Partial	Yes	BioTracker NIR, Centrin, Tub_monos, NHS405		3 20240401	Nikon CSU	Yes
RCC6716	Dinophyceae	SAR	Alveolata	Ansanella sp.	Partial (only 2x)	Yes	Hoechst, Tub_E7, NHS594		2 20230423	Leica SP8 Upright	No
RCC10738	Dinophyceae	SAR	Alveolata	Karenia umbella	Some	Yes	Hoechst, Tub_E7, NHS594		3 20230616	Leica SP8 Upright	No
RCC10895	Dinophyceae	SAR	Alveolata	Prorocentrum sp.	Some	Yes	Hoechst, Tub_E7, NHS594		2 20230523, 4 20230531	Leica SP8 Upright	Yes
RCC10933	Dinophyceae	SAR	Alveolata	Prorocentrum sp.	Some	Yes	Hoechst, Tub_E7, NHS594, Tub_monos, Centrin, BODIPY-Ceramide		3 20230523, 9 20230531, 7 20230909	Leica SP8 Upright	Yes
RCC3594	Dinophyceae	SAR	Alveolata	Prorocentrum micans	Some	Yes	Hoechst, Tub_E7, NHS594		2 20230707	Leica SP8 Upright	No
BMCC281	Dinophyceae	SAR	Alveolata	Prorocentrum	Yes	Yes	Hoechst, Tub_monos, NHS594, Centrin		7 20240216,	Leica SP8 Upright	No
BMCC35	Dinophyceae	SAR	Alveolata	Amphidinium carterae	Yes	Yes	Hoechst, Tub_monos, Centrin, NHS594		6 20240118,	Leica SP8 Upright	Yes
BMCC33	Dinophyceae	SAR	Alveolata	Amphidinium carterae	Yes	Yes	NHS647, Centrin, Tub_monos, Hoechst	Tubulin cortex often had cracks		Nikon CSU	Yes
BMCC868	Dinophyceae	SAR	Alveolata	Ostreopsis. cf. ovata	Yes	Yes	NHS647, Centrin, Tub_monos, Hoechst	cool Centrin-tub rootlet, many Centrin rings through the cell, triphasic nucleus	5 22022024, 6 13022024	Nikon CSU	Yes
RCC -P22-81	Dinophyceae	SAR	Alveolata	Alexandrium insuetum	Yes	Yes	Tub_E7, Hoechst, NHS		8 20230616			Culture didn't survive
RCC10360	Dinophyceae	SAR	Alveolata	Margalefidinium sp.	Yes	Yes	Hoechst, Tub_E7, NHS594, Tub_monos, Centrin		3 20230423, 4 20240208	Leica SP8 Upright	Yes
RCC10369	Dinophyceae	SAR	Alveolata	Karlodinium micrum	Yes	Yes	Hoechst, Tub_E7, NHS594		3 20230423	Leica SP8 Upright	No
RCC10375	Dinophyceae	SAR	Alveolata	Prorocentrum lima	Yes	Yes	Centrin, Tub_monos, Hoechst		3 20240604
RCC10426	Dinophyceae	SAR	Alveolata	Gymnodinium impudicum	Yes	Yes	Hoechst, Tub_monos, Centrin, NHS; Centrin, Tub_monos, Hoechst		6 20240425, 3 20231121
RCC10445	Dinophyceae	SAR	Alveolata	Gymnodinium impudicum	Yes	Yes	Hoechst, Tub_E7, NHS594, Tub_monos, Centrin		5 20230423, 3 20230523, 5 20240207,	Leica SP8 Upright	Yes
RCC10610	Dinophyceae	SAR	Alveolata	Amphidinium massartii	Yes	Yes	Hoechst, Tub_monos, Centrin, NHS	Centrin apical ring	6 20240423		Yes
RCC10633	Dinophyceae	SAR	Alveolata	Azadinium obesum	Yes	Yes	BioTracker NIR, Centrin, Tub_monos, NHS405		9 20240401, 20072023	Nikon CSU	Yes
RCC10637	Dinophyceae	SAR	Alveolata	Azadinium poporum	Yes	Yes	Centrin, Tub_monos, NHS; Centrin, Tub_monos,Hoechst	Centrin apical ring	5 20240411, 4 20231121		Yes
RCC10642	Dinophyceae	SAR	Alveolata	Protodinium sp.	Yes	Yes	Hoechst, Tub_E7, NHS594, Tub_monos, Centrin		13 20230423, 5 20240207,	Leica SP8 Upright	Yes
RCC10649	Dinophyceae	SAR	Alveolata	Lingulodinium polyedrum	Yes	Yes	Hoechst, Tub_E7, NHS594		4 20230423	Leica SP8 Upright	Yes
RCC10719	Dinophyceae	SAR	Alveolata	Takayama helix	Yes	Yes	Hoechst, Tub_E7, NHS594, Tub_monos, Centrin	Cortical tubulin, tubulin rings, flagella staining, Centrin pattern along cortical MTs	5 20230802, 5 20240207, 20230728, 20230731	Leica SP8 Upright, Nikon A1, Nikon CSU	Yes
RCC10731	Dinophyceae	SAR	Alveolata	Dinophyceae XXX	Yes	Yes	Centrin, Tub_monos, Hoechst		3 20240604
RCC10732	Dinophyceae	SAR	Alveolata	Glenodinium sp.	Yes	Yes	Hoechst, NHS, Tub_E7		4 20240522
RCC10739	Dinophyceae	SAR	Alveolata	Takayama pulchella	Yes	Yes	Hoechst, Tub_E7, NHS594, Tub_monos, Centrin
RCC10887	Dinophyceae	SAR	Alveolata	Amphidinium sp.	Yes	Yes	NHS594, Tub_E7, Hoechst, BioTracker NIR, Centrin, Tub_monos, NHS405		4 20230424, 2 20240401	Nikon CSU
RCC1491	Dinophyceae	SAR	Alveolata	Pelagodinium beii	Yes	Yes	Centrin, Tub_monos, Hoechst	Dividing cells	3 20240426		Yes
RCC1522	Dinophyceae	SAR	Alveolata	Amphidinium sp.	Yes	Yes	NHS, Tub_E7, Hoechst; Centrin, Tub_monos, Hoechst		6 20230721, 11 20230724
RCC2538	Dinophyceae	SAR	Alveolata	Azadinium spinosum	Yes	Yes	BioTracker NIR, Centrin, Tub_monos, NHS405	not isotropic	10 20240401, 2 20230726, 9 20230728 (many cells)	Nikon CSU, Nikon A1	Yes
RCC2539	Dinophyceae	SAR	Alveolata	Karlodinium veneficum	Yes	Yes	BioTracker NIR, Centrin, Tub_monos, NHS405		4 20240401	Nikon CSU	Yes
RCC3387	Dinophyceae	SAR	Alveolata	Brandtodinium nutriculum	Yes	Yes	Centrin, Tub_monos, Hoechst	Centrin apical ring	6 20230918		Yes
RCC3656	Dinophyceae	SAR	Alveolata	Biecheleriopsis sp.	Yes	Yes	Hoechst, NHS, Centrin; Centrin, Tub_monos, Hoechst		8 20240325, 4 20231018		Yes
RCC4104	Dinophyceae	SAR	Alveolata	Protoceratium reticulatum	Yes	Yes	Tub_E7, Hoechst, NHS		3 20230616		Yes
RCC4804	Dinophyceae	SAR	Alveolata	Heterocapsa rotundata	Yes	Yes	Centrin, Tub_monos, Hoechst; Tub_E7, Hoecsht, NHS	Centrin apical ring	7 20230704, 7 20230705		Yes
RCC5488	Dinophyceae	SAR	Alveolata	Pelagomonadales A1 sp	Yes	Yes	NHS594, Tub_E7, Hoechst		3 20230424	Nikon CSU
RCC6171	Colpodellophyceae	SAR	Alveolata	Vitrella brassiciformis	Yes	Yes	Hoechst, Tub_monos, Centrin, NHS		3 20240425
RCC6516	Dinophyceae	SAR	Alveolata	Karenia papiloniaceae	Yes	Yes	Hoechst, Centrin, NHS	Beautiful NHS crystalls	3 20240322		Yes
RCC6550	Dinophyceae	SAR	Alveolata	Fukuyoa	Yes	Yes	Centrin, Tub_monos, Hoechst		1 20231018
RCC7769	Dinophyceae	SAR	Alveolata	Karenia mikimotoi	Yes	Yes	Hoechst, Tub_E7, NHS594		2 20230616	Leica SP8 Upright	No
RCC-IF-KGE-IC	Dinophyceae	SAR	Alveolata	Karlodinium gentienii	Yes	Yes	NHS594, Tub_E7, Hoechst and NHS647, Centrin, Tub_monos, Hoechst and NHS647, mab414, Tub_monos, Hoechst	NPC staining, flagella and Centrin tshirt	2 20230712, 6 20231120	LSM980, Nikon CSU	Yes	Culture didn't survive
RCC-K1260	Dinophyceae	SAR	Alveolata	Prorocentrum sp.	Yes	Yes	Hoechst, Tub_monos, Centrin; Hoechst, NHS, Tub_E7		4 20230427, 7 20230516			Culture didn't survive
BMCC540	Cryptophyceae	Cryptista	Cryptista	Cryptophyceae	Some	Partial	Hoechst, Tub_monos, Centrin, NHS594		3 20240216,	Leica SP8 Upright	No
BMCC472	Cryptophyceae	Cryptista	Cryptista	Plagioselmis	Yes	Yes	Hoechst, Tub_monos, Centrin		7 20240115
BMCC614	Cryptophyceae	Cryptista	Cryptista	Cryptomonas curvata	Yes	Yes	Centrin, Tub_monos, Hoechst; Tub_monos, Centrin, Hoechst, nhs		5 20240318, 7 20240214		Yes
BMCC67	Cryptophyceae	Cryptista	Cryptista	Rhodomonas	Yes	Yes	NHS647, Centrin, Tub_monos, Hoechst		11 20240202	Nikon CSU	Yes
BMCC69	Cryptophyceae	Cryptista	Cryptista	Proteomonas	Yes	Yes	Centrin, Tub_monos, Hoechst		3 20231208
BMCC761	Cryptophyceae	Cryptista	Cryptista	Urgorri complanatus	Yes	Yes	NHS647, Centrin, Tub_monos, Hoechst		13 20240202	Nikon CSU	Yes
RCC10662	Goniomonadophyceae	Cryptista	Cryptista	Goniomonas sp.	Yes	Yes	NHS647, Centrin, Tub_monos, Hoechst and NHS647, mab414, Tub_monos, Hoechst ; Hoechst, Tub_E7, NHS594	mitotic, striated fibers	7 20231120, 3 20240210; 1 20230720, 1 20230728 (many cells per image)	Nikon CSU, Nikon AX-NSPARC, Nikon A1	Yes
RCC10777	Cryptophyceae	Cryptista	Cryptista	Rhodomonas sp.	Yes	Yes	Tub_monos, Centrin, hoechst, NHS; Centrin, Tub_monos, Hoechst; Hoechst, nhs, Tub_E7		3 20240215, 5 20230704, 4 20230705		Yes
RCC3436	Cryptophyceae	Cryptista	Cryptista	Chroomonas sp.	Yes	Yes	Hoechst, Tub_E7, NHS594		2 20230616	Leica SP8 Upright	No
RCC6323	Cryptophyceae	Cryptista	Cryptista	Proteomonas sp.	Yes	Yes	Tub_monos, Centrin, hoechst, NHS; Centrin, Tub_monos, Hoechst; Hoechst, nhs, Tub_E7		5 20240215, 10 20230718		Yes
RCC6444	Cryptophyceae	Cryptista	Cryptista	Rhinomonas nottbecki	Yes	Yes	Tub_monos, Centrin, hoechst, NHS; Centrin, Tub_monos,Hoechst; hoechst, NHS, Tub_E7		4 20240215, 6 20240214, 7 20230704, 4 20230705		Yes
BMCC85	Euglenophyceae	Discoba	Discoba	Eutreptiella gymnastica	Some	Yes	Hoechst, Tub_monos, Centrin, NHS594		5 20240216,	Leica SP8 Upright	Yes
BMCC613	Euglenophyceae	Discoba	Discoba	Euglena sp.	Yes	Yes	Centrin, Tub_monos, Hoechst		5 20240318
BMCC636	Euglenophyceae	Discoba	Discoba	Colacium sp.	Yes	Yes	Centrin, Tub_monos, Hoechst		2 20240318		Yes
BMCC85 - HPF	Euglenophyceae	Discoba	Discoba	Eutreptiella gymnastica	Yes	Yes	NHS647, Centrin, Tub_monos, Hoechst	some gaps around organelles?	16 2024029	Nikon CSU	Yes
RCC6327	Euglenophyceae	Discoba	Discoba	Eutreptiella braarudii	Yes	Yes	NHS594, Tub_E7, Hoechst and NHS647, Centrin, Tub_monos, Hoechst	mitotic, incomplete peripheral staining	3 20230424, 3 20240212	Nikon CSU, Nikon AX-NSPARC	Yes
RCC6343	Euglenophyceae	Discoba	Discoba	Eutreptiella sp.	Yes	Yes	Hoechst, Tub_E7, NHS594	Many different cell morphologies	3 31072023 (many cells per image)	Nikon A1	Yes
RCC6731	Glaucophyceae	Archaeplastida	Glaucophyta	Cyanophora paradoxa	Yes	Yes	Hoechst, Tub_E7, NHS594		5 20230616	Leica SP8 Upright	Yes
RCC10902	Prymnesiophyceae	Haptista	Haptophyta	Helicosphaera carteri	No	No	Hoechst, Tub_E7, NHS594		1 20230719	Nikon A1	No
RCC3598	Prymnesiophyceae	Haptista	Haptophyta	Scyphosphaera apsteinii	Partial	No	NHS594, Tub_E7, Hoechst		1 20230712	LSM980
RCC10746	Prymnesiophyceae	Haptista	Haptophyta	Phaeocystis globosa	Yes	No	Hoechst, Tub_E7, NHS594		2 20230815, 7 20230829	Nikon A1	No
RCC10885	Prymnesiophyceae	Haptista	Haptophyta	Umbilicosphaera sibogae	Yes	No	Hoechst, Tub_E7, NHS594		17082023		No
RCC1532	Pavlovophyceae	Haptista	Haptophyta	Exanthemachrysis sp2	Yes	No	Hoechst, Tub_E7, NHS594		3 20230816	Nikon A1	No
RCC1542	Pavlovophyceae	Haptista	Haptophyta	Exanthemachrysis sp1	Yes	No	Hoechst, Tub_E7, NHS594				No
RCC6196	Prymnesiophyceae	Haptista	Haptophyta	Ruttnera lamellosa	Yes	No	Hoechst, Tub_E7, NHS594		4 20230817	Nikon A1	No
RCC6257	Pavlovophyceae	Haptista	Haptophyta	Pavlova sp1	Yes	No	Hoechst, Tub_E7, NHS594		3 20230817	NikonA1	No
RCC7014	Pavlovophyceae	Haptista	Haptophyta	Diacronema sp2	Yes	No	NHS594, Tub_E7, Hoechst		2 20230712	LSM980
RCC1216	Prymnesiophyceae	Haptista	Haptophyta	Emiliania huxleyi 2N	No	Partial	Hoechst, Tub_E7, NHS594		3 20230423	Leica SP8 Upright	No
RCC1217	Prymnesiophyceae	Haptista	Haptophyta	Emiliania huxleyi N	No	Partial	Hoechst, Tub_E7, NHS594		2 20230616	Leica SP8 Upright	No
RCC3691	Prymnesiophyceae	Haptista	Haptophyta	Tisochrysis sp1	Partial	Partial	Hoechst, Tub_E7, NHS594, Tub_monos, Centrin		3 20230616, 2 20240209,	Leica SP8 Upright	No
RCC10922	Prymnesiophyceae	Haptista	Haptophyta	Ceratolithus cristatus	Yes	Partial	Hoechst, Tub_E7, NHS594		4 20230423	Leica SP8 Upright	No
RCC1130	Prymnesiophyceae	Haptista	Haptophyta	Calcidiscus leptoporus 2N	Yes	Partial	Hoechst, Tub_E7, NHS594		5 20230616	Leica SP8 Upright	No
RCC1131	Prymnesiophyceae	Haptista	Haptophyta	Calcidiscus leptoporus N	Yes	Partial	Hoechst, Tub_E7, NHS594		2 20230802	Leica SP8 Upright	No
RCC1200	Prymnesiophyceae	Haptista	Haptophyta	Coccolithus braarudii 2N	Yes	Partial	NHS594, Tub_E7, Hoechst	only MTOC stained?	1 20230712	LSM980
RCC3777	Prymnesiophyceae	Haptista	Haptophyta	Coccolithus braarudii N	Yes	Partial	Hoechst, Tub_E7, NHS594	Clumpy	4 20230531	Leica SP8 Upright	No
RCC1472	Prymnesiophyceae	Haptista	Haptophyta	Umbilicosphaera foliosa	Yes	Some	Hoechst, Tub_E7, NHS594				No
RCC2321	Prymnesiophyceae	Haptista	Haptophyta	Oolithotus fragilis	Yes	some	Hoechst, Tub_E7, NHS594		5 20230829	Nikon A1	No
RCC2550	Pavlovophyceae	Haptista	Haptophyta	Pavlova sp4	Partial	Yes	Centrin, Tub_monos, Hoechst		4 20231018
BMCC10	Pavlovophyceae	Haptista	Haptophyta	Pavlova gyrans	Yes	Yes	Hoechst, act, Tub_monos, NHS594, Centrin		4 20240203, 4 20240203, 4 20240207	Leica SP8 Upright	Yes
BMCC28	Prymnesiophyceae	Haptista	Haptophyta	Prymnesium calathiferum	Yes	Yes	Hoechst, Tub_monos, NHS594, Centrin		5 20240216,	Leica SP8 Upright	Yes
BMCC1	Prymnesiophyceae	Haptista	Haptophyta	Isochrysis galbana	Yes	Yes	Centrin, Tub_monos, Hoechst		3 20231208
BMCC16	Prymnesiophyceae	Haptista	Haptophyta	Chrysochromulina sp.	Yes	Yes	NHS647, Centrin, Tub_monos, Hoechst		13022024	Nikon CSU	Yes
BMCC21	Prymnesiophyceae	Haptista	Haptophyta	Prymnesium faveolatum	Yes	Yes	Centrin, Tub_monos, Hoechst ; Hoechst, Tub_monos, Centrin, NHS		3 20231208, 7 20240425		Yes
BMCC4	Prymnesiophyceae	Haptista	Haptophyta	Dicrateria rotunda	Yes	Yes	NHS647, Centrin, Tub_monos, Hoechst		14022024	Nikon CSU
BMCC41	Prymnesiophyceae	Haptista	Haptophyta	Chrysotila roscoffensis	Yes	Yes	Centrin, Tub_monos, Hoechst		4 20231208		Yes
BMCC8	Prymnesiophyceae	Haptista	Haptophyta	Dicrateria rotunda	Yes	Yes	NHS647, Centrin, Tub_monos, Hoechst	biflagellate	14022024	Nikon CSU	Yes
RCC1186	Prymnesiophyceae	Haptista	Haptophyta	Chrysochromulina acantha	Yes	Yes	Hoechst, Tub_E7, NHS594		3 20230531	Leica SP8 Upright	No
RCC1534	Pavlovophyceae	Haptista	Haptophyta	Diacronema sp4	Yes	Yes	Hoechst, Tub_E7, NHS594		2 20230423,	Leica SP8 Upright	No
RCC1536	Pavlovophyceae	Haptista	Haptophyta	Exanthemachrysis sp2	Yes	Yes	Hoechst, Tub_E7, NHS594, act		3 20230423, 4 20230506	Leica SP8 Upright	Yes
RCC1540	Pavlovophyceae	Haptista	Haptophyta	Pavlova sp2	Yes	Yes	Hoechst, Tub_E7, NHS594		3 20230802,	Leica SP8 Upright	No
RCC3430	Rappephyceae	Haptista	Haptophyta	Pavlomulina raninculiformis	Yes	Yes	Hoechst, Tub_E7, NHS594, Tub_monos, Centrin		2 20230531, 3 20240208,	Leica SP8 Upright	Yes
RCC3438	Pavlovophyceae	Haptista	Haptophyta	Diacronema sp1	Yes	Yes	Hoechst, NHS, Tub_E7; Centrin, Tub_monos, Hoechst		8 20230823, 8 20230817
RCC3536	Prymnesiophyceae	Haptista	Haptophyta	Chrysotila sp.	Yes	Yes	Hoechst, Tub_E7, NHS594	small flagellate cell, chlamy-like	6 20230718	Nikon A1	Yes
RCC6219	Prymnesiophyceae	Haptista	Haptophyta	Dicrateria sp.	Yes	Yes	Centrin, Tub_monos, Hoechst		4 20240404
RCC6695	Pavlovophyceae	Haptista	Haptophyta	Rebecca sp 1	Yes	Yes	Hoechst, Tub_E7, NHS594		1 (many cells) 20230719	Nikon A1	Yes
RCC626	Chlorarachniophyceae	Cercozoa	Rhizaria	Gymnochlora stellifera	Some	Yes	Hoechst, Tub_E7, NHS594		2 20230616	Leica SP8 Upright	No
RCC10669	Rhodellophyceae	Archaeplastida	Rhodophyta	Porphyridium sordidum	Yes	No	Centrin, Tub_monos, Hoescht		6 20230803
RCC4630	Porphyridiophyceae	Archaeplastida	Rhodophyta	Porphyridium sp nov	No	Partial	Hoechst, Tub_E7, NHS594		3 20230802	Leica SP8 Upright	No
RCC10347	Rhodellophyceae	Archaeplastida	Rhodophyta	Neorhodella cyanea	Some	Partial	Hoechst, Tub_E7, NHS594		3 20230802	Leica SP8 Upright	No
RCC6310	Porphyridiophyceae	Archaeplastida	Rhodophyta	Porphyridium sp.	Some	Partial	Hoechst, Tub_E7, NHS594		3 20230802	Leica SP8 Upright	No
RCC2962	Porphyridiophyceae	Archaeplastida	Rhodophyta	Porphyridium sp nov	Yes	Yes	Hoechst, NHS, Tub_E7; Centrin, Tub_monos, Hoechst		5 20230516, 4 20240604
RCC10617	Thraustrochytiaceae	SAR	Stramenopiles	Aurantochytrium sp.	No	No	Hoechst, Tub_E7, NHS594		NA	NA	No
RCC10882	Schizocladiophyceae	SAR	Stramenopiles	Schizocladia sp.	No	No	NHS594, Tub_E7, Hoechst
RCC2040	Pelagophyceae	SAR	Stramenopiles	Ankylochrysis sp	No	No	Hoechst, Tub_E7, NHS594		2 20230707	Leica SP8 Upright	No
RCC3390	Synchromophyceae	SAR	Stramenopiles	Guanchochroma wildpretii	No	No	Hoechst, Tub_E7, NHS594		NA	NA	No
RCC4631	Pelagophyceae	SAR	Stramenopiles	Andersenia nodulosa	No	No	Hoechst, Tub_E7, NHS594		3 20230802	Leica SP8 Upright	No
RCC97	Pelagophyceae	SAR	Stramenopiles	Aureoumbra lagunensis	No	No	Hoechst, Tub_E7, NHS594		NA	NA	No
RCC10623	Chrysophyceae	SAR	Stramenopiles	Nematochrysis heiroglyphica	Yes	No	Hoechst, nhs, Tub_E7		2 20230516
RCC10688	Pelagophyceae	SAR	Stramenopiles	Aureoumbra sp nov	Yes	No	Hoechst, NHS, Tub_E7		5 20230823
RCC5532	Bacillariophyceae	SAR	Stramenopiles	Shionodiscus bioculatus	Yes	No	NHS594, Tub_E7, Hoechst		3 20230424	Nikon CSU	Yes
RCC5885	Mediophyceae	SAR	Stramenopiles	Thalassiosira profunda	Yes	No	Hoechst, Tub_E7, NHS594				No
RCC10349	Xanthophyceae	SAR	Stramenopiles	Xanthonema hormidiodes	No	Partial	Hoechst, Tub_E7, NHS594		2 20230423	Leica SP8 Upright	No
RCC1502	Raphidophyceae	SAR	Stramenopiles	Heterosigma akashiwo	Partial	Partial	Hoechst, Tub_E7, NHS594		2 20230616	Leica SP8 Upright	No
BMCC183 - HPF	Raphidophyceae	SAR	Stramenopiles	Heterosigma akashiwo	Yes	Partial	NHS647, Centrin, Tub_monos, Hoechst	Looks weird, hard to tell	14 20240209	Nikon CSU
RCC4657	Mediophyceae	SAR	Stramenopiles	Minidiscus variabilis	Yes	Partial	Centrin, Tub_monos, Hoechst		3 20240604
RCC5817	Bacillariophyceae	SAR	Stramenopiles	Opephora sp	Yes	Partial	Centrin, Tub_monos, Hoechst		3 20240604
RCC6124	Pelagophyceae	SAR	Stramenopiles	Pelagococcus subviridis	Yes	Partial	Hoechst, Tub_E7, NHS594		4 20230423	Leica SP8 Upright	No
RCC6181	Chrysophyceae	SAR	Stramenopiles	Melkoniania moestrupii	Yes	Partial	Hoechst, Tub_E7, NHS594		2 20230531	Leica SP8 Upright	No
RCC10381	Dictyochophyceae	SAR	Stramenopiles	Pseudochattonella verriculosa	No	Yes	Hoechst, Tub_E7, NHS594		20230720	Nikon A1	No
RCC10614	Pinguiophyceae	SAR	Stramenopiles	Polypodochrysis teisserii	Partial	Yes	Centrin, Tub_monos, Hoechst	Broken	1 20231018
RCC2491	Pelagophyceae	SAR	Stramenopiles	Ankylochrysis sp1	Some	Yes	Hoechst, Tub_E7, NHS594	Looks more like A dinoflagellate / Probably misannotated somewhere	2 20230707	Leica SP8 Upright	No
BMCC109	Mediophyceae	SAR	Stramenopiles	Conticribra weissflogii	Yes	Yes	Centrin, Tub_monos, Hoechst		3 20231208
BMCC78	Raphidophyceae	SAR	Stramenopiles	Heterosigma akashiwo	Yes	Yes	Hoechst, Tub_monos, Centrin		5 20231123
BMCC80	Raphidophyceae	SAR	Stramenopiles	Heterosigma akashiwo	Yes	Yes	Hoechst, Tub_monos, Centrin		4 20231123
RCC10352	Raphidophyceae	SAR	Stramenopiles	Heterosigma minor	Yes	Yes	Centrin, Tub_monos, Hoescht	Maybe it's CM-CT, Heter. minor. Beatiful flagella	10 20230803
RCC10388	Raphidophyceae	SAR	Stramenopiles	Chattonella subsalsa	Yes	Yes	NHS647, Centrin, Tub_monos, Hoechst	cool Centrin, nuclear associated MTOC	4 20231120	Nikon CSU	Yes
RCC10646	Raphidophyceae	SAR	Stramenopiles	Chattonella subsalsa	Yes	Yes	Hoechst, Tub_E7, NHS594		4 20230802	Leica SP8 Upright	No
RCC10709	Raphidophyceae	SAR	Stramenopiles	Haramonas dimorpha	Yes	Yes	Hoechst, Tub_E7, NHS594	Like Chattonella, flagellated, nucleus associated MTOC	5 20230815, 8 20240829	Nikon A1	Yes
RCC10712	Olisthodiscophyceae	SAR	Stramenopiles	Olisthodiscus tomasii	Yes	Yes	Hoechst, Tub_E7, NHS594, Tub_monos, Centrin, BODIPY-Ceramide		4 202300531, 7 20230908. 3 20240209	Leica SP8 Upright	Yes
RCC10952	Dictyochophyceae	SAR	Stramenopiles	Florenciella parvula	Yes	Yes	Centrin, Tub_monos, hoechst		3 20231025, 5 20230918		Yes
RCC4660	Mediophyceae	SAR	Stramenopiles	Minidiscus comicus	Yes	Yes	Hoechst, Tub_E7, NHS594, act, Tub_monos, Centrin, BODIPY-Ceramide		2 20230423, 7 20230908	Leica SP8 Upright	No
RCC5277	Pelagophyceae	SAR	Stramenopiles	Ankylochrysis sp	Yes	Yes	Hoechst, Tub_E7, NHS594		4 20230531	Leica SP8 Upright	No
RCC5282	Pelagophyceae	SAR	Stramenopiles	Ankylochrysis sp1	Yes	Yes	Hoechst, Tub_E7, NHS594	Biflagellated cells	1 (many cells in 1 image) 20230829	Nikon A1
RCC5909	Mediophyceae	SAR	Stramenopiles	Cymatosiraceae X sp	Yes	Yes	Hoechst, NHS, Tub_E7		2 20240522
RCC6387	Raphidophyceae	SAR	Stramenopiles	Fibrocapsa japonica	Yes	Yes	Hoechst, Tub_E7, NHS594	like other Rhabdiophyceae, DNA rings in chloroplasts, flagella	3 20230718, 3 20230720,	Nikon A1	Yes
RCC7000	Pelagophyceae	SAR	Stramenopiles	Ankylochrysis sp nov	Yes	Yes	Hoechst, Tub_monos, Centrin; Hoechst, NHS, Tub_E7		5 20230522, 10 20230519
S1-6	Bacillariophyceae	SAR	Stramenopiles	Palmerina hardmaniana	Yes	Yes	NHS594, Tub_E7, Hoechst and NHS647, Centrin, Tub_monos, Hoechst and NHS647, mab414, Tub_monos, Hoechst	very big, NPC staining	1 20230424, 2 20230426, 7 20231120	Nikon CSU	Yes	Culture didn't survive
BMCC261	Chlorophyceae	Archaeplastida	Viridiplantae	Nephrocytium agardhianum	No	No	Hoechst, Tub_monos, NHS594, Centrin		2 20240207,	Leica SP8 Upright	No
BMCC348 Day/Night	Chlorophyceae	Archaeplastida	Viridiplantae	Scenedesmus	No	No	Hoechst, act, Tub_monos, NHS594, Centrin		2 20240209, 1 20240203, 2 20240208, 2 20240203	Leica SP8 Upright	No
BMCC394 Night	Chlorophyceae	Archaeplastida	Viridiplantae	Ankistrodesmus	No	No	Hoechst, Tub_monos, Centrin, NHS594		2 20240209,	Leica SP8 Upright	No
BMCC405	Chlorophyceae	Archaeplastida	Viridiplantae	Scenedesmus	No	No	Hoechst, Tub_monos, Centrin, NHS594		4 20240119	Leica SP8 Upright	No
BMCC449	Zygnematophyceae	Archaeplastida	Viridiplantae	Closterium	No	No	Hoechst, Tub_monos, Centrin, NHS594		2 20240216,	Leica SP8 Upright	No
BMCC606	Chlorophyceae	Archaeplastida	Viridiplantae	Desmodesmus pseudocommunis	No	No	Hoechst, Tub_monos, Centrin, NHS594		5 20240119	Leica SP8 Upright	No
BMCC127	Trebouxiophyceae	Archaeplastida	Viridiplantae	Chlorella vulgaris	No	No	Hoechst, Tub_monos, Centrin		3 20231201
BMCC673	Chlorophyceae	Archaeplastida	Viridiplantae	Haematococcus lacustris	No	No	Hoechst, Tub_monos, Centrin	Not sure is the 673- Oval sahpe vs round shape	1 20240521
BMCC685	Chlorophyceae	Archaeplastida	Viridiplantae	Pediastrum duplex	No	No	Hoechst, Tub_E7, NHS594	Some rare cells expand. nonexpanded stains with Hoechst, NHS	5 12022024	Nikon CSU
RCC10802	Chloropicophyceae	Archaeplastida	Viridiplantae	Chloroparvula sp2?	No	No	Centrin, Tub_monos, hoechst		3 20231025
RCC10822	Chloropicophyceae	Archaeplastida	Viridiplantae	Chloroparvula sp1	No	No	Centrin, Tub_monos, hoechst		1 20231025
RCC1871	Chloropicophyceae	Archaeplastida	Viridiplantae	Chloropicon roscoffensis	No	No	Hoechst, Tub_E7, NHS594		2 20230616	Leica SP8 Upright	No
RCC2339	Chloropicophyceae	Archaeplastida	Viridiplantae	Chloroparvula japonica	No	No	Hoechst, nhs, Tub_E7		5 20230817
RCC4434	Chloropicophyceae	Archaeplastida	Viridiplantae	Chloropicon sp1	No	No	Hoechst, Tub_E7, NHS594		2 20230616	Leica SP8 Upright	No
RCC4572	Chloropicophyceae	Archaeplastida	Viridiplantae	Chloroparvula sp7	No	No	Hoechst, Tub_E7, NHS594		NA	NA	No
RCC856	Chloropicophyceae	Archaeplastida	Viridiplantae	Chloropicon laureae	No	No	Hoechst, Tub_E7, NHS594		1 20230523	Leica SP8 Upright	No
BMCC469	Trebouxiophyceae	Archaeplastida	Viridiplantae	Crucigenia tetrapedia	Some	No	Hoechst, Tub_monos, Centrin		3 20240111
BMCC691	Trebouxiophyceae	Archaeplastida	Viridiplantae	Micractinium	Some	No	Hoechst, Tub_monos, Centrin		5 20240521
BMCC147	Trebouxiophyceae	Archaeplastida	Viridiplantae	Chlorella	Yes	No	Hoechst, Tub_monos, Centrin		3 20231201
BMCC308	Chlorophyceae	Archaeplastida	Viridiplantae	Ettlia	Yes	No	Centrin, Tub_monos, Hoechst		3 20240521
RCC134	Palmophyllophyceae	Archaeplastida	Viridiplantae	Prasinococcus sp. nov.	Yes	No	Hoechst, Tub_E7, NHS594				No
RCC1962	Palmophyllophyceae	Archaeplastida	Viridiplantae	Prasinococcus sp	Yes	No	Hoechst, Tub_E7, NHS594				No
RCC4656	Chloropicophyceae	Archaeplastida	Viridiplantae	Chloroparvula pacifica	Yes	No	Centrin, Tub_monos, Hoechst		3 20240604
RCC998	Chloropicophyceae	Archaeplastida	Viridiplantae	Chloropicon mariensis	Yes	No	Centrin, Tub_monos, Hoechst		5 20240604
BMCC746	Chlorophyceae	Archaeplastida	Viridiplantae	Microglena monadina	No	Partial	NHS647, Centrin, Tub_monos, Hoechst		4 20240202	Nikon CSU
RCC15	Chloropicophyceae	Archaeplastida	Viridiplantae	Chloropicon primus	No	Partial	Hoechst, Tub_E7, NHS594		1 20230423	Leica SP8 Upright	No
BMCC492	Chlorophyceae	Archaeplastida	Viridiplantae	Haematococcus	Partial	Partial	NHS647, Centrin, Tub_monos, Hoechst		4 20240202	Nikon CSU
BMCC686	Zygnematophyceae	Archaeplastida	Viridiplantae	Cosmarium cf. nitidulum	Partial	Partial	NHS647, Centrin, Tub_monos, Hoechst		2 20240202	Nikon CSU
BMCC745 - HPF	Ulvophyceae	Archaeplastida	Viridiplantae	Hazenia basiliensis	Yes	Partial	NHS647, Centrin, Tub_monos, Hoechst	hard to tell if expanded, very variable sizes and bacteria?	5 20240209	Nikon CSU
RCC6251	Mamiellophyceae	Archaeplastida	Viridiplantae	Dolischomastix tenuilepis	Yes	Partial	NHS594, Tub_E7, Hoechst		2 20230424	Nikon CSU
JA1	Chlorodendrophyceae	Archaeplastida	Viridiplantae	Tetraselmis sp.	Yes	Some	Hoechst, Tub_E7, NHS594		1 20230816 (many cells), 1 20230829 (many cells)	Nikon A1	No	Culture didn't survive
BMCC598	Chlorophyceae	Archaeplastida	Viridiplantae	Desmodesmus armatus	No	Yes	Centrin, Tub_monos, Hoechst		5 20240118
RCC10722	Pyramimonadophyceae	Archaeplastida	Viridiplantae	Pyramimonas obviata	No	Yes	Hoechst, Tub_E7, NHS594		1 20230616	Leica SP8 Upright	No
RCC696	Chloropicophyceae	Archaeplastida	Viridiplantae	Chloroparvula sp6	No	Yes	Hoechst, Tub_E7, NHS594		1 20230720, 1 20230728 (many cells per image)	Nikon A1	No
RCC999	Chloropicophyceae	Archaeplastida	Viridiplantae	Chloroparvula sp5	No	Yes	Hoechst, Tub_E7, NHS594		9 20230728 (many cells)	Nikon A1	No
BMCC607	Chlorophyceae	Archaeplastida	Viridiplantae	Pediastrum boryanum var. brevicorne	Partial	Yes	Hoechst, Tub_monos, Centrin		8 20240118		Yes
RCC417	Mamiellophyceae	Archaeplastida	Viridiplantae	Mantoniella squamata	Partial	Yes	Hoechst, Tub_E7, NHS594, Tub_monos, Centrin	very clumpy	2 20230423, 3 20240209	Leica SP8 Upright	Yes
BMCC640	Chlorophyceae	Archaeplastida	Viridiplantae	Dunaliella salina	Yes	Yes	Hoechst, Tub_monos, Centrin, NHS594		4 20240216,	Leica SP8 Upright	Yes
BMCC678	Chlorophyceae	Archaeplastida	Viridiplantae	Pandorina morum	Yes	Yes	Hoechst, Tub_monos, Centrin, NHS594		4 20240118	Leica SP8 Upright	Yes
BMCC121	Pyramimonadophyceae	Archaeplastida	Viridiplantae	Pyramimonas subg. Pyramimonas propulsa	Yes	Yes	Centrin, Tub_monos, Hoechst		3 20231208		Yes
BMCC122	Pyramimonadophyceae	Archaeplastida	Viridiplantae	Pyramimonas orientalis	Yes	Yes	Centrin, Tub_monos, Hoechst		3 20231208
BMCC124	Mamiellophyceae	Archaeplastida	Viridiplantae	Mamiella gilva	Yes	Yes	Hoechst, Tub_monos, Centrin		8 20231201		Yes
BMCC129	Chlorodendrophyceae	Archaeplastida	Viridiplantae	Tetraselmis	Yes	Yes	Hoechst, Tub_monos, Centrin		5 20231201		Yes
BMCC208	Chlorodendrophyceae	Archaeplastida	Viridiplantae	Tetraselmis	Yes	Yes	Centrin, Tub_monos, Hoechst		3 20231208		Yes
BMCC298	Trebouxiophyceae	Archaeplastida	Viridiplantae	Chlorella	Yes	Yes	Centrin, Tub_monos, Hoechst		2 20240117
BMCC298N	Trebouxiophyceae	Archaeplastida	Viridiplantae	Chlorella	Yes	Yes	Centrin, Tub_monos, Hoechst		3 20240117
BMCC311	Chlorophyceae	Archaeplastida	Viridiplantae	Chlamydomonas	Yes	Yes	Centrin, Tub_monos, Hoechst	They don't look Chlamy-- No Centrin roots	2 20240117
BMCC588	Chlorophyceae	Archaeplastida	Viridiplantae	Chlamydomonas	Yes	Yes	Hoechst, Tub_monos, Centrin		3 20240117
BMCC597	Nephrophyceae	Archaeplastida	Viridiplantae	Nephroselmis	Yes	Yes	Centrin, Tub_monos, Hoechst		5 20240118
BMCC680	Chlorophyceae	Archaeplastida	Viridiplantae	Tetradesmus obliquus	Yes	Yes	Hoechst, Tub_monos, Centrin		3 20240521
BMCC692 - HPF	Zygnematophyceae	Archaeplastida	Viridiplantae	Spirogyra	Yes	Yes	NHS647, Centrin, Tub_monos, Hoechst	big	5 20240209	Nikon CSU	Yes
RCC10705	Chlorodendrophyceae	Archaeplastida	Viridiplantae	Tetraselmis sp.	Yes	Yes	Hoechst, Centrin, Tub_monos; Hoechst, NHS, Tub_E7		4 20240522, 3 20240522
RCC10708	Mamiellophyceae	Archaeplastida	Viridiplantae	Mantoniella sp	Yes	Yes	Centrin, Tub_monos, Hoechst		5 20241018
RCC1805	Nephroselmidophyceae	Archaeplastida	Viridiplantae	Nephroselmis sp.	Yes	Yes	Hoechst, Tub_E7, NHS594, Tub_monos, Centrin		3 20230423, 3 20240209	Leica SP8 Upright	Yes
RCC3374	Chloropicophyceae	Archaeplastida	Viridiplantae	Chloropicon maureenii	Yes	Yes	Tub_E7, Hoechst, NHS; Centrin, Tub_monos, Hoechst		2 20230626, 2 20230704
RCC5249	Pyramimonadophyceae	Archaeplastida	Viridiplantae	Pyramimosas diskoicola	Yes	Yes	Hoechst, NHS, Tub_E7; Hoeschst, Tub_monos, Centrin		6 20230719, 8 20230718		Yes
RCC6234	Pyramimonadophyceae	Archaeplastida	Viridiplantae	Pterosperma sp.	Yes	Yes	Hoechst, Tub_monos, Centrin;		10 20230522
RCC6324	Ulvophyceae	Archaeplastida	Viridiplantae	Oltmannsiellopsis unicellularis	Yes	Yes	Hoechst, Tub_E7, NHS594, Tub_monos, Centrin, NHS647	quadriflagellate	3 (many cells per image) 20230816	Nikon A1	Yes
RCC6369	Chlorophyceae	Archaeplastida	Viridiplantae	Dunaliella salina	Yes	Yes	Hoechst, Tub_E7, NHS594		3 20230423	Leica SP8 Upright	Yes
RCC6674	Mamiellophyceae	Archaeplastida	Viridiplantae	Mamiella gilva	Yes	Yes	Centrin, Tub_monos, Hoechst	Long basal bodies	6 20231018		Yes
RCC6684	Chlorophyceae	Archaeplastida	Viridiplantae	Microglena reginae	Yes	Yes	Hoechst, Tub_monos, Centrin, NHS; Centrin, Tub_monos, Hoechst; NHS, Tub_E7, Hoechst		6 20240425, 2 20240426, 3 20230721		Yes

### Sheet: Figure 1
						Expand			Stain					Expand			Stain
						Yes	Partial	No	Yes	Partial	No			Yes	Partial	No	Yes	Partial	No
				Alveolata	64	37	15	12	44	10	10		Alveolata	57.8125	23.4375	18.75	68.75	15.625	15.625
				Cryptista	11	10	1	0	10	1	0		Cryptista	90.9091	9.09091	0	90.9091	9.09091	0
				Discoba	5	5	0	0	5	0	0		Discoba	100	0	0	100	0	0
				Glaucophyta	1	1	0	0	1	0	0		Glaucophyta	100	0	0	100	0	0
				Haptophyta	37	31	3	3	18	10	9		Haptophyta	83.7838	8.10811	8.10811	48.6486	27.027	24.3243
				Rhizaria	1	0	1	0	1	0	0		Rhizaria	0	100	0	100	0	0
				Rhodophyta	5	2	2	1	1	3	1		Rhodophyta	40	40	20	20	60	20
				Stramenopiles	36	25	3	8	19	7	10		Stramenopiles	69.4444	8.33333	22.2222	52.7778	19.4444	27.7778
				Viridiplantae	61	33	6	22	30	7	24		Viridiplantae	54.0984	9.83607	36.0656	49.1803	11.4754	39.3443
						Expand			Stain
					Total	Yes	Partial	No	Yes	Partial	No
					221	144	31	46	130	38	54
						65.1584	14.0271	20.8145	58.8235	17.1946	24.4344
						79.1855			76.0181
